# RNA sequencing and lipidomic analysis of alveolar macrophages from normal and CD44 deficient mice

**DOI:** 10.1101/845644

**Authors:** Yifei Dong, Arif A. Arif, Jian Guo, Zongyi Ha, Sally S. M. Lee-Sayer, Grace F. T. Poon, Manisha Dosanjh, Calvin D. Roskelley, Tao Huan, Pauline Johnson

## Abstract

Alveolar macrophages (AMs) are CD44 expressing cells that reside in the alveolar space where they maintain lung homeostasis by serving critical roles in immunosurveillance and lipid surfactant catabolism. AMs lacking CD44 are unable to bind the glycosaminoglycan, hyaluronan, which compromises their survival and leads to reduced numbers of AMs in the lung. Using RNA sequencing, lipidomics and multiparameter flow cytometry, we demonstrate that CD44^-/-^ mice have impaired AM lipid homeostasis and increased surfactant lipids in the lung. CD44^-/-^ AMs had increased expression of CD36, a lipid scavenger receptor, as well as increased intracellular lipid droplets, giving them a foamy appearance. RNA sequencing revealed the differential expression of genes associated with lipid efflux and metabolism in CD44^-/-^ AMs. Lipidomic analysis showed increased lipids in both the supernatant and cell pellet extracted from the bronchoalveolar lavage of CD44^-/-^ mice. Phosphatidylcholine species, cholesterol, oxidized phospholipids and levels of reactive oxygen species (ROS) were increased in CD44^-/-^ AMs. Oxidized phospholipids were more cytotoxic to CD44^-/-^ AMs and induced greater lung inflammation in CD44^-/-^ mice. Reconstitution of CD44^+/+^ mice with CD44^-/-^ bone marrow as well as adoptive transfer of CD44^-/-^ AMs into CD44^+/+^ mice showed that lipid accumulation in CD44^-/-^ AMs occurred irrespective of the lung environment, suggesting a cell intrinsic defect. Administration of colony stimulating factor 2 (CSF-2), a critical factor in AM development and maintenance, increased AM numbers in CD44^-/-^ mice and decreased phosphatidylcholine levels in the bronchoalveolar lavage, but was unable to decrease intracellular lipid accumulation in CD44^-/-^ AMs. Peroxisome proliferator-activated receptor gamma (PPARγ), downstream of CSF-2 signaling and a regulator of lipid metabolism, was reduced in the nucleus of CD44^-/-^ AMs, and PPARγ inhibition in normal AMs increased their lipid droplets. Thus, CD44 deficiency causes defects in AMs that lead to abnormal lipid accumulation and oxidation, which exacerbates oxidized lipid-induced lung inflammation. Collectively, these findings implicate CD44 as a regulator of lung homeostasis and inflammation.
