## Supplemental Table 1 for "RNA sequencing and lipidomic analysis of alveolar macrophages from normal and CD44 deficient mice"

### Sheet: Sheet1
test_id	gene_id	locus	status	WTBAL_FPKM	KOBAL_FPKM	log2(fold_change)	test_stat	p_value	q_value	significant
Abca1	Abca1	chr4:53030788-53159895	OK	21.1981	30.1338	0.507447	2.92568	5e-05	0.00458602	yes
Adra2a	Adra2a	chr19:54045181-54048982	OK	0.588277	1.31058	1.15564	3.18727	5e-05	0.00458602	yes
Alas2	Alas2	chrX:150547384-150570622	OK	0.700878	1.82684	1.38211	2.76642	5e-05	0.00458602	yes
Apoc1	Apoc1	chr7:19689479-19692659	OK	23.9785	43.0081	0.842865	3.12673	5e-05	0.00458602	yes
Apoe	Apoe	chr7:19696243-19699188	OK	55.456	169.144	1.60884	8.77329	5e-05	0.00458602	yes
Arl4c	Arl4c	chr1:88698225-88702191	OK	5.55856	11.1958	1.01017	4.93415	5e-05	0.00458602	yes
Arrdc3	Arrdc3	chr13:80883421-80896043	OK	13.3225	21.686	0.702897	3.64101	5e-05	0.00458602	yes
Asns	Asns	chr6:7675170-7693182	OK	3.81391	2.1574	-0.821977	-2.67128	5e-05	0.00458602	yes
Atf5	Atf5	chr7:44812255-44849079	OK	21.2841	11.1445	-0.933442	-2.3927	5e-05	0.00458602	yes
Atp2b4	Atp2b4	chr1:133702673-133753747	OK	2.77708	1.87719	-0.564995	-2.54799	5e-05	0.00458602	yes
Atp9a	Atp9a	chr2:168634437-168742136	OK	0.555591	1.12326	1.0156	2.64426	5e-05	0.00458602	yes
AW112010	AW112010	chr19:11047611-11050566	OK	93.5514	69.4025	-0.430771	-2.25072	5e-05	0.00458602	yes
Bcam	Bcam	chr7:19756137-19770532	OK	7.94652	13.4348	0.757586	3.53075	5e-05	0.00458602	yes
Bmpr1a	Bmpr1a	chr14:34411067-34502546	OK	3.67881	2.48914	-0.563595	-2.4852	5e-05	0.00458602	yes
Calcrl	Calcrl	chr2:84330626-84425266	OK	21.1589	15.5962	-0.440074	-2.42337	5e-05	0.00458602	yes
Cav1	Cav1	chr6:17306334-17341328	OK	41.9304	29.7352	-0.495824	-2.73794	5e-05	0.00458602	yes
Ccdc80	Ccdc80	chr16:45094052-45127924	OK	35.4066	26.8586	-0.398636	-2.20465	5e-05	0.00458602	yes
Ccl9	Ccl9	chr11:83572916-83578636	OK	27.2206	14.0451	-0.954634	-4.74459	5e-05	0.00458602	yes
Ccnd2	Ccnd2	chr6:127125708-127212419	OK	72.0905	53.041	-0.4427	-2.5569	5e-05	0.00458602	yes
Cd44	Cd44	chr2:102811141-102901665	OK	537.115	53.1977	-3.3358	-18.5824	5e-05	0.00458602	yes
Cd74	Cd74	chr18:60803848-60812652	OK	570.674	905.608	0.66622	3.71809	5e-05	0.00458602	yes
Clca1	Clca1	chr3:145004536-145032776	OK	2.27284	0.846529	-1.42486	-4.07128	5e-05	0.00458602	yes
Cldn1	Cldn1	chr16:26356645-26371839	OK	22.5395	32.5403	0.529773	2.89215	5e-05	0.00458602	yes
Cldn18	Cldn18	chr9:99690796-99717267	OK	0.508262	1.05597	1.05493	2.37384	5e-05	0.00458602	yes
Clec1b	Clec1b	chr6:129397296-129405413	OK	24.6731	35.8173	0.537716	2.56986	5e-05	0.00458602	yes
Clec4e	Clec4e	chr6:123281788-123289871	OK	32.052	19.2764	-0.73358	-3.80717	5e-05	0.00458602	yes
Crip1	Crip1	chr12:113152011-113153879	OK	298.046	222.443	-0.422101	-2.16921	5e-05	0.00458602	yes
Cxcl14	Cxcl14	chr13:56288642-56296551	OK	7.97723	5.02489	-0.666794	-2.65725	5e-05	0.00458602	yes
Cxcl15	Cxcl15	chr5:90794533-90803067	OK	0.372344	1.15435	1.63238	3.16889	5e-05	0.00458602	yes
Cxcl3	Cxcl3	chr5:90786100-90788093	OK	9.69507	4.40971	-1.13657	-3.63859	5e-05	0.00458602	yes
Cyp51	Cyp51	chr5:4080673-4104697	OK	30.2839	20.6672	-0.551209	-3.05423	5e-05	0.00458602	yes
Ddah1	Ddah1	chr3:145758691-145894277	OK	0.363065	0.87593	1.27059	2.99344	5e-05	0.00458602	yes
Dgat2	Dgat2	chr7:99153662-99182713	OK	36.0103	49.0352	0.445407	2.45387	5e-05	0.00458602	yes
Dhcr24	Dhcr24	chr4:106561037-106589113	OK	29.8068	18.7621	-0.667815	-3.6825	5e-05	0.00458602	yes
Dusp1	Dusp1	chr17:26505590-26508472	OK	22.3001	42.7342	0.938341	4.77808	5e-05	0.00458602	yes
Dync1i2	Dync1i2	chr2:71211705-71263302	OK	81.9298	108.709	0.408012	2.35387	5e-05	0.00458602	yes
Dysf	Dysf	chr6:84008597-84211059	OK	2.69655	4.88551	0.857394	4.05389	5e-05	0.00458602	yes
Epcam	Epcam	chr17:87635978-87651127	OK	59.2375	83.9339	0.502744	2.81236	5e-05	0.00458602	yes
Erc2	Erc2	chr14:27622441-28478537	OK	3.50653	2.49026	-0.493744	-2.20773	5e-05	0.00458602	yes
Erdr1	Erdr1	chrY:90785441-90816465	OK	1.3337	4.24573	1.67058	3.32621	5e-05	0.00458602	yes
Fam167a	Fam167a	chr14:63436393-63465502	OK	1.77791	3.27132	0.87969	3.43863	5e-05	0.00458602	yes
Fam198b	Fam198b	chr3:79885929-79946278	OK	0.701922	1.13077	0.687922	2.34882	5e-05	0.00458602	yes
Fam212b	Fam212b	chr3:105704598-105720842	OK	0.460118	1.00436	1.1262	3.10854	5e-05	0.00458602	yes
Fam43a	Fam43a	chr16:30599722-30602797	OK	3.39576	5.37235	0.661821	2.75766	5e-05	0.00458602	yes
Fdps	Fdps	chr3:89093587-89101967	OK	49.5961	32.5332	-0.608312	-3.12177	5e-05	0.00458602	yes
Fn1	Fn1	chr1:71585472-71653234	OK	370.774	265.336	-0.482723	-2.54333	5e-05	0.00458602	yes
Gabbr1	Gabbr1	chr17:37045965-37074305	OK	0.981476	1.71394	0.804289	2.70358	5e-05	0.00458602	yes
Gm11545	Gm11545	chr11:94755135-94761182	OK	3.0931	4.7499	0.618844	2.43077	5e-05	0.00458602	yes
Gpnmb	Gpnmb	chr6:49036517-49058182	OK	156.409	208.946	0.417811	2.40034	5e-05	0.00458602	yes
H2-Aa	H2-Aa	chr17:34282750-34287771	OK	163.748	266.795	0.704257	3.94265	5e-05	0.00458602	yes
H2-Ab1	H2-Ab1	chr17:34263226-34269418	OK	131.935	208.018	0.656876	3.66722	5e-05	0.00458602	yes
H2-Eb1	H2-Eb1	chr17:34305866-34316674	OK	46.9988	77.1572	0.715176	3.87927	5e-05	0.00458602	yes
Hbb-b1	Hbb-b1,Hbb-bs	chr7:103826522-103827929	OK	38.6651	81.7601	1.08036	3.79948	5e-05	0.00458602	yes
Hbb-bt	Hbb-bt	chr7:103812523-103813923	OK	3.21056	9.55048	1.57275	3.45995	5e-05	0.00458602	yes
Hpgds	Hpgds	chr6:65117292-65144730	OK	2.72623	4.21862	0.629863	2.53775	5e-05	0.00458602	yes
Hr	Hr	chr14:70554055-70573548	OK	21.1428	28.2278	0.416956	2.33872	5e-05	0.00458602	yes
Hsd17b7	Hsd17b7	chr1:169949536-169969205	OK	6.77515	4.55552	-0.572638	-2.71199	5e-05	0.00458602	yes
Ide	Ide	chr19:37268740-37330613	OK	27.2158	17.6708	-0.623077	-3.45388	5e-05	0.00458602	yes
Idi1	Idi1	chr13:8885605-8892396	OK	4.27899	2.69372	-0.667672	-2.58736	5e-05	0.00458602	yes
Igf1	Igf1	chr10:87859055-87937047	OK	5.34144	9.09141	0.767276	2.67309	5e-05	0.00458602	yes
Igf2r	Igf2r	chr17:12682405-12868143	OK	0.383322	0.756003	0.979835	3.12845	5e-05	0.00458602	yes
Irg1	Irg1	chr14:103047011-103056573	OK	1.31833	0.650961	-1.01807	-2.47934	5e-05	0.00458602	yes
Jun	Jun	chr4:95049035-95052222	OK	12.1706	17.0377	0.485325	2.48003	5e-05	0.00458602	yes
Kcnj2	Kcnj2	chr11:111066163-111076825	OK	3.4326	2.2075	-0.636885	-2.71154	5e-05	0.00458602	yes
Krt79	Krt79	chr15:101929331-101940324	OK	284.898	216.037	-0.39917	-2.31437	5e-05	0.00458602	yes
Ldlr	Ldlr	chr9:21723575-21749918	OK	41.987	29.9456	-0.487596	-2.77106	5e-05	0.00458602	yes
Lif	Lif	chr11:4257567-4272514	OK	1.33172	0.666075	-0.999538	-2.90649	5e-05	0.00458602	yes
Ltf	Ltf	chr9:111019291-111042766	OK	51.4405	23.8277	-1.11027	-5.69289	5e-05	0.00458602	yes
Ly75	Ly75	chr2:60293759-60383231	OK	108.98	39.8019	-1.45315	-8.35679	5e-05	0.00458602	yes
Map6	Map6	chr7:99267446-99337137	OK	4.48927	7.50544	0.741454	2.99868	5e-05	0.00458602	yes
Mfge8	Mfge8	chr7:79133767-79149060	OK	10.6642	17.5303	0.717076	3.43242	5e-05	0.00458602	yes
Mfsd6	Mfsd6	chr1:52656304-52727318	OK	1.9547	3.37196	0.786642	3.20938	5e-05	0.00458602	yes
Msmo1	Msmo1	chr8:64718144-64733578	OK	58.2607	43.7966	-0.411705	-2.26089	5e-05	0.00458602	yes
Muc5b	Muc5b	chr7:141839071-141873085	OK	0.733041	0.392998	-0.899372	-3.26175	5e-05	0.00458602	yes
Myrf	Myrf	chr19:10208270-10240748	OK	1.72439	3.21548	0.898946	3.72165	5e-05	0.00458602	yes
Ndrg1	Ndrg1	chr15:66929317-66969641	OK	0.944592	1.87332	0.987833	2.8918	5e-05	0.00458602	yes
Oxct1	Oxct1	chr15:4020110-4155344	OK	39.1732	52.0403	0.409763	2.33353	5e-05	0.00458602	yes
Pde4b	Pde4b	chr4:102254741-102607262	OK	14.2849	19.9274	0.48026	2.51986	5e-05	0.00458602	yes
Per1	Per1	chr11:69098955-69109957	OK	11.665	15.8734	0.444415	2.29585	5e-05	0.00458602	yes
Pex11a	Pex11a	chr7:79737263-79743025	OK	16.8742	10.309	-0.710922	-2.74716	5e-05	0.00458602	yes
Pla2g7	Pla2g7	chr17:43568450-43612201	OK	5.43523	2.71391	-1.00197	-3.47619	5e-05	0.00458602	yes
Plcb1	Plcb1	chr2:134786163-135475258	OK	9.48068	5.87794	-0.689679	-3.61373	5e-05	0.00458602	yes
Plekha6	Plekha6	chr1:133246096-133303435	OK	1.90468	2.92133	0.617077	2.71887	5e-05	0.00458602	yes
Plin1	Plin1	chr7:79721163-79732776	OK	2.6729	1.39253	-0.940693	-2.66317	5e-05	0.00458602	yes
Ptger4	Ptger4	chr15:5233398-5244187	OK	17.8267	11.9662	-0.575072	-2.81515	5e-05	0.00458602	yes
Rmrp	Rmrp	chr4:43492784-43493059	OK	3.53599	20.4279	2.53036	3.53036	5e-05	0.00458602	yes
Rn45s	Rn45s	chr17:39842996-39848829	OK	0.753589	2.35703	1.64512	5.78269	5e-05	0.00458602	yes
Rsrp1	Rsrp1	chr4:134923624-134927370	OK	107.831	164.041	0.605276	3.34801	5e-05	0.00458602	yes
S100a4	S100a4	chr3:90603769-90606045	OK	31.6645	53.6556	0.760863	3.1	5e-05	0.00458602	yes
S100a6	S100a6	chr3:90612893-90614414	OK	31.7175	52.4421	0.725447	3.27597	5e-05	0.00458602	yes
S100a9	S100a9	chr3:90692629-90695721	OK	11.9066	2.7451	-2.11683	-4.41672	5e-05	0.00458602	yes
Sc5d	Sc5d	chr9:42254176-42264300	OK	13.8692	9.68627	-0.517867	-2.44717	5e-05	0.00458602	yes
Scand1	Scand1	chr2:156311845-156375638	OK	56.107	79.4286	0.501478	2.46801	5e-05	0.00458602	yes
Scd1	Scd1	chr19:44394449-44407709	OK	7.4774	13.5443	0.857073	4.30859	5e-05	0.00458602	yes
Sfta2	Sfta2	chr17:35649707-35650569	OK	0	0.552525	inf	#NAME?	5e-05	0.00458602	yes
Sftpa1	Sftpa1	chr14:41131787-41136373	OK	1.55488	3.12438	1.00677	3.33221	5e-05	0.00458602	yes
Sftpb	Sftpb	chr6:72304609-72314373	OK	1.62717	4.2035	1.36923	3.89387	5e-05	0.00458602	yes
Sftpc	Sftpc	chr14:70520941-70524081	OK	10.7099	36.4148	1.76558	6.65289	5e-05	0.00458602	yes
Siglece	Siglece	chr7:43651069-43660161	OK	40.9304	28.1773	-0.53864	-2.86216	5e-05	0.00458602	yes
Sik1	Sik1	chr17:31844249-31855792	OK	2.32886	3.53827	0.603421	2.45777	5e-05	0.00458602	yes
Slc1a3	Slc1a3	chr15:8634123-8710807	OK	1.09598	3.33914	1.60726	5.76344	5e-05	0.00458602	yes
Slc7a1	Slc7a1	chr5:148327409-148399904	OK	6.71064	4.8603	-0.465404	-2.37967	5e-05	0.00458602	yes
Slc7a11	Slc7a11	chr3:50364935-50443613	OK	9.9597	6.24273	-0.673924	-3.46307	5e-05	0.00458602	yes
Spag11b	Spag11b	chr8:19140758-19143010	OK	24.231	43.0755	0.830017	3.55928	5e-05	0.00458602	yes
Spata13	Spata13	chr14:60634728-60764556	OK	1.83083	1.16266	-0.655069	-2.59237	5e-05	0.00458602	yes
Sqle	Sqle	chr15:59315091-59331193	OK	32.5135	20.4502	-0.668924	-3.58646	5e-05	0.00458602	yes
Src	Src	chr2:157424292-157471838	OK	0.764468	1.34113	0.810916	2.39104	5e-05	0.00458602	yes
Stk39	Stk39	chr2:68210446-68471981	OK	1.74183	5.54143	1.66965	6.32198	5e-05	0.00458602	yes
Stra6l	Stra6l	chr4:45848815-45887010	OK	4.44113	6.6744	0.587711	2.67761	5e-05	0.00458602	yes
Stxbp1	Stxbp1	chr2:32787606-32847237	OK	2.29311	5.05433	1.14021	4.71379	5e-05	0.00458602	yes
Svep1	Svep1	chr4:58042795-58206596	OK	0.429574	1.03258	1.26528	4.5701	5e-05	0.00458602	yes
Tanc1	Tanc1	chr2:59612041-59846213	OK	1.25987	3.22549	1.35625	5.79171	5e-05	0.00458602	yes
Tcp11l1	Tcp11l1	chr2:104679979-104712162	OK	0.935963	2.40093	1.35907	4.33358	5e-05	0.00458602	yes
Timp2	Timp2	chr11:118301060-118355411	OK	28.9651	40.2702	0.475397	2.66857	5e-05	0.00458602	yes
Tmem181b-ps	Tmem181b-ps	chr17:6439001-6450994	OK	1.70004	3.3708	0.987525	3.95155	5e-05	0.00458602	yes
Tnf	Tnf	chr17:35199366-35202007	OK	8.19071	4.24911	-0.946826	-3.51452	5e-05	0.00458602	yes
Tsc22d3	Tsc22d3	chrX:140539528-140600522	OK	133.151	214.453	0.687592	3.78375	5e-05	0.00458602	yes
Zranb3	Zranb3	chr1:127954178-128103047	OK	2.57559	4.08413	0.665125	2.79867	5e-05	0.00458602	yes
Atf3	Atf3	chr1:191170296-191183333	OK	19.1326	13.8169	-0.469591	-2.29598	0.0001	0.00845547	yes
Bhlhe41	Bhlhe41	chr6:145858242-145865420	OK	47.8876	36.5541	-0.389619	-2.26443	0.0001	0.00845547	yes
Cd300lg	Cd300lg	chr11:102041510-102055617	OK	6.26218	8.77966	0.487498	2.13758	0.0001	0.00845547	yes
Cd93	Cd93	chr2:148436650-148443535	OK	12.8066	16.7029	0.383204	2.09714	0.0001	0.00845547	yes
Dclk3	Dclk3	chr9:111439080-111489611	OK	0.323055	0.766241	1.24602	2.75099	0.0001	0.00845547	yes
Ear6	Ear6,Ear7	chr14:51853767-51854642	OK	10.0465	15.928	0.664879	2.33054	0.0001	0.00845547	yes
Foxp4	Foxp4	chr17:47867132-47924632	OK	3.2725	2.18397	-0.583442	-2.33994	0.0001	0.00845547	yes
Lepr	Lepr	chr4:101717406-101815354	OK	30.0607	40.4026	0.426569	2.34743	0.0001	0.00845547	yes
Rpph1	Rpph1	chr14:50807446-50807771	OK	2.09778	8.06155	1.9422	2.49122	0.0001	0.00845547	yes
Syne2	Syne2	chr12:75818317-76110928	OK	12.2035	15.8284	0.375216	2.16822	0.0001	0.00845547	yes
Endod1	Endod1	chr9:14353989-14381242	OK	5.83899	4.23222	-0.464305	-2.16276	0.00015	0.0122989	yes
Ffar2	Ffar2	chr7:30818356-30823775	OK	17.9017	24.2699	0.439075	2.21502	0.00015	0.0122989	yes
Nck2	Nck2	chr1:43445750-43570518	OK	1.33533	0.711884	-0.90748	-2.36535	0.00015	0.0122989	yes
Sash1	Sash1	chr10:8722218-8886070	OK	0.97285	1.50419	0.628703	2.38264	0.00015	0.0122989	yes
2810002D19Rik	2810002D19Rik	chr2:94406706-94411680	OK	2.39037	1.19844	-0.996082	-2.47834	0.0002	0.0151371	yes
Ccne1	Ccne1	chr7:38097983-38107490	OK	3.54759	5.48241	0.627972	2.33908	0.0002	0.0151371	yes
Cxcr4	Cxcr4	chr1:128588198-128592299	OK	75.9038	98.6457	0.378085	2.11668	0.0002	0.0151371	yes
Cyp2f2	Cyp2f2	chr7:27119954-27133660	OK	43.9667	33.0719	-0.410806	-2.13084	0.0002	0.0151371	yes
Hmgcs1	Hmgcs1	chr13:119690350-119708260	OK	61.9254	48.1735	-0.362293	-2.07135	0.0002	0.0151371	yes
Insig1	Insig1	chr5:28071411-28078662	OK	31.7394	24.1404	-0.394824	-2.13167	0.0002	0.0151371	yes
Mki67	Mki67	chr7:135689787-135716379	OK	20.266	26.7636	0.401205	2.30468	0.0002	0.0151371	yes
Mlph	Mlph	chr1:90915099-90951142	OK	3.45606	2.44473	-0.499458	-2.09883	0.0002	0.0151371	yes
Prdm1	Prdm1	chr10:44437173-44458748	OK	7.59277	5.62022	-0.434001	-2.16526	0.0002	0.0151371	yes
Slc11a1	Slc11a1	chr1:74375202-74386051	OK	7.94707	5.48792	-0.534164	-2.22389	0.0002	0.0151371	yes
Srebf2	Srebf2	chr15:82147268-82204960	OK	44.9114	34.9233	-0.362892	-2.07033	0.0002	0.0151371	yes
Ckap4	Ckap4	chr10:84526304-84533888	OK	1.18766	0.649087	-0.871636	-2.22032	0.00025	0.0182821	yes
Krt15	Krt15	chr11:100131758-100135949	OK	4.2226	2.70594	-0.642003	-2.08683	0.00025	0.0182821	yes
Nek2	Nek2	chr1:191821472-191833049	OK	4.2641	5.90194	0.468949	2.04467	0.00025	0.0182821	yes
Rasgrf2	Rasgrf2	chr13:91880406-91988042	OK	0.953225	1.45913	0.614221	2.19436	0.00025	0.0182821	yes
Slc35g1	Slc35g1	chr19:38395979-38405607	OK	3.8719	5.42692	0.48709	2.12203	0.00025	0.0182821	yes
Aspm	Aspm	chr1:139454772-139494088	OK	3.42644	4.51585	0.398286	2.02222	0.0003	0.0206809	yes
C1rl	C1rl	chr6:124493112-124510643	OK	11.334	8.35196	-0.440467	-2.12205	0.0003	0.0206809	yes
Clec4d	Clec4d	chr6:123262106-123275268	OK	25.8535	18.8973	-0.452183	-2.11868	0.0003	0.0206809	yes
Cyp2s1	Cyp2s1	chr7:25802475-25816530	OK	0.667102	1.28052	0.940755	2.31001	0.0003	0.0206809	yes
Hspa1a	Hspa1a	chr17:34969358-34972156	OK	1.13003	1.95596	0.79152	2.28342	0.0003	0.0206809	yes
Myo5a	Myo5a	chr9:75071205-75223687	OK	9.06794	11.6211	0.357895	2.01578	0.0003	0.0206809	yes
Nnt	Nnt	chr13:119334316-119409257	OK	14.2343	18.8024	0.401545	2.13556	0.0003	0.0206809	yes
Tfrc	Tfrc	chr16:32608895-32632794	OK	4.18941	5.70832	0.446318	2.10586	0.0003	0.0206809	yes
Vsig10	Vsig10	chr5:117319265-117355006	OK	1.11336	1.71589	0.624036	2.08631	0.0003	0.0206809	yes
Fsd1l	Fsd1l	chr4:53631470-53707009	OK	0.427372	0.708132	0.728528	2.11973	0.00035	0.0236753	yes
Pmepa1	Pmepa1	chr2:173224464-173276533	OK	17.6835	13.6463	-0.373892	-2.02023	0.00035	0.0236753	yes
Zc3h12c	Zc3h12c	chr9:52111984-52168111	OK	0.837921	0.496851	-0.754	-2.24881	0.00035	0.0236753	yes
Ccnb2	Ccnb2	chr9:70407688-70421554	OK	20.5872	27.6614	0.426131	2.11322	0.0004	0.0262376	yes
Clec2l	Clec2l	chr6:38663068-38680865	OK	0.945109	1.88655	0.997201	2.23869	0.0004	0.0262376	yes
Fpr2	Fpr2	chr17:17887823-17893952	OK	191.631	150.538	-0.348207	-1.99834	0.0004	0.0262376	yes
Mmp12	Mmp12	chr9:7347373-7360461	OK	2.88565	4.07406	0.497574	2.0547	0.0004	0.0262376	yes
Tgfb2	Tgfb2	chr1:186623185-186705992	OK	2.44672	1.70195	-0.523658	-2.03381	0.0004	0.0262376	yes
Aldh1l1	Aldh1l1	chr6:90550847-90599171	OK	3.93051	2.69491	-0.544482	-2.12545	0.00045	0.0286491	yes
Bpifa1	Bpifa1	chr2:154142879-154149217	OK	350.698	272.01	-0.366569	-2.06473	0.00045	0.0286491	yes
Fgf1	Fgf1	chr18:38838672-38971274	OK	3.10371	4.33643	0.482514	2.05395	0.00045	0.0286491	yes
Lipn	Lipn	chr19:34067357-34084918	OK	0.283696	0.921303	1.69933	2.50267	0.00045	0.0286491	yes
Mnda	Mnda	chr1:173896340-173913046	OK	1.05322	0.457464	-1.20308	-2.23749	0.00045	0.0286491	yes
Clic6	Clic6	chr16:92498146-92541241	OK	1.17309	1.84289	0.651658	2.15233	0.0005	0.0311006	yes
Nov	Nov	chr15:54745927-54753761	OK	0.324586	0.771382	1.24885	2.34192	0.0005	0.0311006	yes
Scgb1a1	Scgb1a1	chr19:9083641-9087956	OK	442.725	345.357	-0.358323	-1.98564	0.0005	0.0311006	yes
Vipr1	Vipr1	chr9:121642715-121672954	OK	3.9534	5.29988	0.422867	1.97625	0.0005	0.0311006	yes
Ccl3	Ccl3	chr11:83647842-83649378	OK	10.0417	6.44967	-0.638708	-2.02839	0.00055	0.0328876	yes
Crem	Crem	chr18:3266353-3366863	OK	2.92308	4.36087	0.577127	1.93855	0.00055	0.0328876	yes
Klrg2	Klrg2	chr6:38626659-38637239	OK	0.929594	1.62118	0.802374	2.11847	0.00055	0.0328876	yes
Mafb	Mafb	chr2:160363676-160367065	OK	0.646734	1.09664	0.761851	2.0476	0.00055	0.0328876	yes
Rasgef1b	Rasgef1b	chr5:99217419-99252927	OK	34.0433	26.4803	-0.362447	-1.97801	0.00055	0.0328876	yes
Ska3	Ska3	chr14:57806560-57826163	OK	2.55633	3.8013	0.57242	2.01474	0.00055	0.0328876	yes
Tbkbp1	Tbkbp1	chr11:97136170-97149712	OK	13.2237	10.061	-0.394347	-1.97362	0.00055	0.0328876	yes
Plk3	Plk3	chr4:117126812-117133952	OK	24.3838	18.9056	-0.367111	-1.89153	0.0006	0.0356802	yes
Cdca5	Cdca5	chr19:6085096-6091773	OK	5.5675	7.77041	0.480962	1.97116	0.00065	0.0376201	yes
Ell2	Ell2	chr13:75707483-75772358	OK	21.3079	16.4964	-0.369238	-1.98753	0.00065	0.0376201	yes
Hcar2	Hcar2	chr5:123863569-123865516	OK	58.4271	45.721	-0.353781	-1.9445	0.00065	0.0376201	yes
Il1b	Il1b	chr2:129364579-129375733	OK	26.0522	19.3751	-0.427204	-1.99249	0.00065	0.0376201	yes
Lrrc58	Lrrc58	chr16:37868399-37888857	OK	24.7985	19.3786	-0.355789	-2.03243	0.00065	0.0376201	yes
Cd63	Cd63	chr10:128908918-128912818	OK	139.427	176.628	0.341196	1.88202	0.0007	0.0400852	yes
Stard4	Stard4	chr18:33201420-33213816	OK	12.871	9.86532	-0.383685	-1.8997	0.0007	0.0400852	yes
Klrb1b	Klrb1b	chr6:128813705-128826315	OK	8.8358	11.8781	0.426869	1.9587	0.00075	0.0427224	yes
Dmd	Dmd	chrX:82948869-85205050	OK	2.27883	2.96028	0.377436	1.90529	0.0008	0.0448622	yes
Rhbdf1	Rhbdf1	chr11:32209584-32222293	OK	1.85586	1.20222	-0.626387	-1.93667	0.0008	0.0448622	yes
Scgb3a2	Scgb3a2	chr18:43764300-43767399	OK	97.7349	74.197	-0.397514	-1.92789	0.0008	0.0448622	yes
C1qa	C1qa	chr4:136895915-136898844	OK	1.64303	3.01598	0.876268	2.10421	0.00085	0.0466982	yes
Ccl22	Ccl22	chr8:94745683-94751388	OK	14.8607	19.5973	0.399155	1.93254	0.00085	0.0466982	yes
Krt80	Krt80	chr15:101349570-101370125	OK	9.20246	6.68127	-0.461897	-1.93501	0.00085	0.0466982	yes
Wfdc2	Wfdc2	chr2:164562715-164568506	OK	35.2798	25.6614	-0.459245	-1.98037	0.00085	0.0466982	yes
Fasn	Fasn	chr11:120805957-120824547	OK	15.6023	12.4095	-0.330308	-1.86482	0.0009	0.0487035	yes
Gatsl3	Gatsl3	chr11:4218250-4222409	OK	3.55299	2.27548	-0.642864	-1.94784	0.0009	0.0487035	yes
Olr1	Olr1	chr6:129485246-129507165	OK	181.717	143.491	-0.340734	-1.97143	0.0009	0.0487035	yes
