## Supplemental Table 2 for "RNA sequencing and lipidomic analysis of alveolar macrophages from normal and CD44 deficient mice"

### Sheet: Sheet1
Ionization	Rt(min)	Mz	Metabolite name	mean_KO	mean_WT	FD_KO vs WT	p-value
neg	15.62	767.487	PG 36:5	28485.9	3659.94	7.78315	6.16902e-09
neg	17.68	778.563	PC 32:0	1.13759e+06	185194	6.14272	2.4438e-08
pos	7.09	546.354	LPC 18:0	0	809.436	0	3.82542e-08
neg	16.8	750.529	PC 30:0	239401	40629	5.89236	4.3539e-08
neg	16.95	802.561	PC 34:2	271699	46850.6	5.79925	5.3759e-08
neg	16.81	776.544	PC 32:1	604959	118137	5.12082	6.66618e-08
pos	18.7	844.679	PC 40:1	147.604	2141.78	0.0689162	8.72058e-08
pos	16.76	734.572	PC 32:0	8.8776e+06	2.48133e+06	3.57775	9.79763e-08
pos	15.96	754.535	PC 34:4	313678	65722.3	4.77278	1.04287e-07
pos	18	868.681	PC 42:3	0	1059.49	0	1.35047e-07
pos	18.97	642.604	DAG 36:0	25575.1	6164.16	4.149	1.57748e-07
pos	13.52	874.544	PI 36:5	0	716.332	0	1.64058e-07
neg	17.61	794.583	PE 40:4	350066	100092	3.49744	1.80889e-07
pos	18.06	1026.78	HBMP 52:4	0	736.701	0	2.80362e-07
pos	18.83	978.777	HBMP 48:0	0	871.536	0	4.72426e-07
pos	18.64	789.68	SM d40:0	0	1846.12	0	4.92981e-07
pos	18.37	614.572	DAG 34:0	23926.7	6162.65	3.88253	5.48406e-07
pos	16	780.552	PC 34:2	159111	34768.5	4.5763	5.81561e-07
neg	17.48	804.576	PC 34:1	200182	46681.3	4.28826	6.41803e-07
pos	15.72	722.528	PE 36:6e	51022.2	11760.2	4.33856	8.25444e-07
pos	16.59	782.568	PC 34:1	111586	37435	2.9808	1.30376e-06
neg	16.36	850.561	PC 38:6	99559.8	26829.4	3.71084	1.35175e-06
neg	17.11	698.56	HexCer-NS d34:1	14611.7	5480.21	2.66627	1.50708e-06
neg	17.02	714.507	PE 34:2	120678	44190.4	2.73085	2.06181e-06
pos	15.86	794.594	PG 36:1	44904.2	14029.2	3.20075	2.29514e-06
neg	17.18	790.505	SHexCer d35:2	25740.1	4715.92	5.45813	6.29935e-06
neg	18.6	609.56	FA 42:5	18511.2	7138.46	2.59317	6.58277e-06
pos	20.87	810.754	TAG 47:0	7520.69	3154.71	2.38395	6.6959e-06
neg	16.12	824.545	PC 36:5	20516.7	9739.54	2.10654	9.9411e-06
pos	14.93	675.546	SM d32:1	229.07	1467.99	0.156044	1.02743e-05
neg	18.41	806.593	PC 34:0	177751	84138.2	2.11261	1.02795e-05
neg	16.96	688.493	PE 32:1	23970.6	8791	2.72672	1.09516e-05
neg	17.26	775.55	PG 36:1	28122	12183	2.30829	1.10385e-05
pos	15.43	792.575	PG 36:2	38348.3	17639.3	2.17403	1.22672e-05
neg	18.07	844.57	SHexCer d39:3	9435.36	3025.14	3.11899	1.24644e-05
pos	15.89	732.552	PC 32:1	4.61507e+06	2.14505e+06	2.1515	1.45864e-05
pos	21.62	810.79	TAG 48:0e	0	991.501	0	1.51145e-05
pos	19.86	682.67	DAG 40:1e	1464.86	311.232	4.70665	1.56055e-05
pos	15.96	758.568	PC 34:2	2.33664e+06	1.08038e+06	2.16281	1.60811e-05
neg	0.81	143.108	FA 8:0	17451.7	4168.59	4.18647	1.84358e-05
neg	16.55	721.502	PG 32:0	525280	225044	2.33412	1.8442e-05
neg	18.06	762.567	PC 32:1e	62855.7	26949.4	2.33236	1.87959e-05
neg	17	740.524	PE 36:3	26146.5	8552.2	3.05728	1.89095e-05
neg	16.67	826.561	PC 36:4	89961.4	22014.6	4.08644	2.10878e-05
neg	16.61	773.533	PG 36:2	39243.3	14008.6	2.80137	2.11921e-05
pos	19.38	654.64	DAG 38:1e	3041.87	446.824	6.80777	2.18956e-05
neg	16.51	747.519	PG 34:1	618947	291071	2.12645	2.41648e-05
neg	17.17	804.519	OxPE 40:6+1O	31604.8	8629.96	3.66222	2.64506e-05
pos	12.22	810.527	BMP 38:7	97.3625	1566.3	0.0621608	2.75947e-05
pos	15.84	706.536	PC 30:0	1.5712e+06	739160	2.12565	2.96967e-05
neg	0.76	465.305	CholesterolSulfate	255510	108568	2.35346	3.05381e-05
neg	16.12	686.477	PE 32:2	3823.09	1760.44	2.17166	3.13124e-05
neg	16.34	852.567	PC 38:5	21746.1	7245.71	3.00124	3.74627e-05
pos	21.69	866.817	TAG 51:0	29555.3	57233.2	0.516401	4.09111e-05
pos	20.4	808.739	TAG 47:1	10063.2	3745.11	2.68703	4.36992e-05
neg	17.39	698.514	PE 34:3e	26839.8	7010.94	3.82827	4.48548e-05
neg	17.37	736.55	PC 30:0e	5049.99	709.423	7.11845	4.666e-05
neg	16.1	774.533	PC 32:2	39436.6	19208.8	2.05305	5.12669e-05
pos	16.16	738.505	PE 34:2	8932.45	4406.88	2.02693	5.71679e-05
neg	16.52	762.507	PE 38:6	127913	39929.6	3.20346	5.91928e-05
neg	17.7	716.527	PE 34:1	40061.4	15984.3	2.5063	6.75801e-05
neg	16.8	738.508	PE 36:4	83285.5	30277.4	2.75075	7.07304e-05
pos	13.61	736.513	PG 32:2	236.695	1398.11	0.169297	7.18201e-05
neg	18.08	858.585	SHexCer d40:3	7916.83	2673.4	2.96134	7.2108e-05
pos	16.27	742.536	PE 36:3	25628.8	13319.2	1.92419	8.00511e-05
neg	17.01	747.568	SM d34:1	107073	37235.2	2.87559	9.06294e-05
neg	17.33	672.498	PE 32:2e	11948	4076.4	2.93101	0.000100195
neg	16.11	838.562	OxPC 34:0+2O	32819.1	20319.1	1.61518	0.000111979
neg	16.21	800.547	PC 34:3	20517.9	9235.47	2.22164	0.00011596
neg	0.83	774.538	PE 40:7e	66189.4	18020.2	3.67307	0.000116682
pos	14.05	726.507	PC 32:4	5863.93	1020.99	5.7434	0.000120963
pos	16.62	760.586	PC 34:1	1.59033e+06	915339	1.73743	0.000144959
neg	15.84	745.502	PG 34:2	880287	475520	1.85121	0.000159621
neg	18.18	764.581	PC 32:0e	55333.6	27783.3	1.99162	0.000186953
neg	16.59	720.496	PE 36:6e	26388.6	11537.2	2.28726	0.000200504
neg	17.46	536.505	Cer-NS d34:1	16129.7	4368.4	3.69236	0.000200806
neg	0.89	171.14	FA 10:0	21426.4	7898.37	2.71276	0.00020143
pos	17.97	799.669	SM d41:2	315.517	1745.93	0.180716	0.000205234
pos	18.68	1004.79	HBMP 50:1	617.712	2136.68	0.289099	0.000216686
neg	19.3	637.592	FA 44:5	10648.4	4298.26	2.47738	0.000217182
neg	17.22	878.594	PC 40:6	25295.2	5700.87	4.43708	0.000250858
neg	16.46	797.533	PG 38:4	14605.6	7393.28	1.97552	0.000256969
neg	17.08	828.577	PC 36:3	23984.8	7750.57	3.09459	0.000257101
pos	9.24	560.37	LPC 19:0	123.355	1300.44	0.094857	0.000303699
neg	14.02	59.0139	FA 2:0	1.66154e+06	514813	3.22746	0.000330009
neg	15.78	772.521	PE 40:8e	13030.9	6666.57	1.95466	0.000373991
neg	17.21	812.586	PC 36:4e	58131.1	25623.7	2.26865	0.00037911
pos	17.82	1050.78	HBMP 54:6	283.2	1617.23	0.175115	0.000394361
pos	15.38	740.545	PG 32:0	279518	151068	1.85027	0.00039473
neg	0.85	157.124	FA 9:0	39971.2	13846.4	2.88676	0.000406625
neg	15.93	748.515	PE 38:6e	40461.6	25759.3	1.57076	0.000407842
pos	18.93	840.646	PC 38:0	575.379	2371.09	0.242664	0.000419165
pos	4.29	480.345	LPC 16:1e	147.372	1089.24	0.135298	0.000439128
pos	15.46	404.39	Cholesterol	7135.63	2772.99	2.57326	0.000456639
pos	15.93	740.521	PE 36:4	35372.3	17953.4	1.97022	0.000509995
neg	16.16	707.489	PG 31:0	7849.19	4663.63	1.68307	0.00058117
pos	7.35	482.324	LPE 18:0	536.507	1721.3	0.311687	0.000705698
neg	1	213.186	FA 13:0	6101.51	3371.08	1.80996	0.000761033
pos	19.94	806.724	TAG 47:2	4139.98	1861.19	2.22438	0.000801066
pos	17.72	742.537	PE 34:0	183.489	1094.2	0.167693	0.00080632
neg	16.13	712.492	PE 34:3	6889.96	3435.99	2.00523	0.000832308
pos	18.1	842.664	PC 40:2	463.006	1562.36	0.296351	0.000872921
neg	16.14	733.502	PG 33:1	10502.9	6503.96	1.61484	0.000877425
pos	15.18	688.49	PE 32:2	0	455.197	0	0.00098679
pos	18.8	684.615	TAG 38:0	5358.84	2110.26	2.53942	0.00100163
neg	0.72	129.092	FA 7:0	5306.79	1211.04	4.382	0.00103861
neg	0.81	719.488	PG 32:1	371069	118739	3.12507	0.00105924
neg	15.74	787.474	PG 38:9	4594.08	1878.93	2.44505	0.00109738
pos	21.86	880.833	TAG 52:0	8641.54	4552.84	1.89805	0.00119918
neg	15.43	731.487	PG 33:2	1915.74	1063.04	1.80214	0.00122368
pos	16.77	808.58	PC 36:2	16331.8	3465.68	4.71246	0.00134993
pos	18.74	801.685	SM d41:1	1584.32	3665.56	0.432217	0.00139288
pos	15.65	820.587	PC 39:6	4528.57	2072.74	2.18483	0.00161348
neg	0.75	857.486	OxPG 38:6+4O	27760.2	4709.22	5.89487	0.00172588
neg	17.07	810.57	PC 36:5e	24075.7	9411.38	2.55814	0.00177183
pos	17.56	808.669	HexCer-NS d42:3	1311.12	2463.24	0.532272	0.00179212
pos	21.18	956.865	TAG 58:4	26544.9	1446.23	18.3546	0.00179557
neg	17.3	725.533	PE-Cer t38:4	20107.5	9851.83	2.04099	0.00180102
neg	17.53	582.51	Cer-NS d34:1	34142.1	17680.3	1.93107	0.00189523
pos	15.69	804.552	PC 36:4	79581.1	43573.4	1.82637	0.00194071
pos	19.19	918.755	TAG 56:9	7535.97	2201.37	3.42331	0.00194888
neg	17.04	659.515	PE-Cer d34:1	5336.79	3011.07	1.77239	0.00198181
neg	1.21	239.201	FA 15:1	2684.35	1656.73	1.62027	0.00206095
pos	17.74	759.638	SM d38:1	1004.39	2386.51	0.42086	0.00206691
neg	16.85	850.59	SHexCer d39:0	13403.2	5370.41	2.49575	0.00209987
neg	3.45	331.264	FA 22:4	5501.28	3374.15	1.63042	0.00239201
pos	18.64	798.682	HexCer-NS d41:1	2060.87	4563.41	0.451608	0.00241415
neg	17.21	749.536	PG 34:0	67310.5	32905.7	2.04556	0.00243696
neg	1.06	225.186	FA 14:1	3316.33	1510.18	2.19597	0.00243736
neg	0.75	833.486	OxPG 36:4+4O	27256	3061.18	8.90376	0.00268332
neg	16.2	736.492	PE 36:5	23013.4	13943.4	1.65048	0.00268432
neg	6.57	309.279	FA 20:1	3247.84	1606.21	2.02205	0.00270252
neg	16.48	810.532	PS 38:4	37830.7	17897.5	2.11374	0.00277842
pos	16.13	556.493	DAG 30:1	102.979	756.413	0.136142	0.00278752
neg	15.41	815.482	PG 40:9	5524.14	2023.64	2.7298	0.00279115
pos	17.45	824.652	PC 40:4e	5998.97	9177.35	0.653671	0.00312698
neg	17.18	722.514	PE 36:5e	640473	354704	1.80565	0.00333459
neg	17.12	744.565	HexCer-NS d34:1	19452.7	11205.7	1.73595	0.00339982
neg	15.7	693.472	PG 30:0	48457.5	32136.6	1.50786	0.0034934
pos	14.5	1491	CL 74:10	0	621.14	0	0.0036633
neg	18.09	521.53	FA 35:0	683.994	367.702	1.86018	0.00377331
neg	17.2	863.571	PI 36:1	13330.9	5072.14	2.62826	0.00377431
neg	17.15	724.521	PE 36:4e	81288.8	45513.1	1.78605	0.00383158
neg	15.41	875.506	DLCL 32:0	6777.63	3079.39	2.20096	0.0039112
neg	17.26	764.545	PC 31:0	82869	32670.4	2.53651	0.0039144
neg	0.75	777.493	SQDG 31:1	133150	7575.96	17.5753	0.00392327
neg	0.75	759.485	PA 41:7	24406.4	1404.4	17.3785	0.00399395
neg	5.14	452.279	LPE 16:0	4730.27	2879.3	1.64285	0.00414769
pos	14.68	856.587	PC 42:9	725.389	1963.95	0.369352	0.00425129
neg	18.17	674.514	PE 32:1e	13081.3	8245.55	1.58646	0.00456316
neg	17.42	750.563	PE 38:5e	2631.4	416.153	6.32315	0.00471393
pos	11.68	834.53	BMP 40:9	299.238	1311.68	0.228133	0.00476211
neg	17.38	854.593	PC 38:4	30545.7	10237	2.98385	0.00485266
pos	13.04	888.57	BMP 44:10	293.331	1442.82	0.203304	0.00490867
pos	15.97	792.589	PC 38:6e	92352	51999.7	1.77601	0.00493699
neg	3.31	509.291	LPG 18:1	4657.89	2826.7	1.64782	0.00502542
neg	17.51	830.597	PC 36:2	26477	4769.08	5.55181	0.00504442
pos	16.77	786.599	PC 36:2	265428	103046	2.57582	0.00511898
neg	16.9	746.515	PE 38:7e	218518	85338.6	2.56061	0.00527559
neg	19.48	730.649	Cer-EOS d46:3	6649.14	3153.75	2.10833	0.00542954
neg	15	717.47	PG 32:2	4431.12	2777.05	1.59562	0.00548979
neg	17.13	748.53	PE 38:6e	127061	67219.6	1.89024	0.0058592
pos	18.58	894.696	PC 44:4	177.973	919.981	0.193453	0.00586578
neg	16.57	861.553	PI 36:2	28728.6	10083.8	2.84899	0.00622386
pos	15.84	818.604	PC 40:7e	8303.23	4660.37	1.78167	0.00626903
neg	15.75	833.521	PI 34:2	45013.1	24396.9	1.84504	0.00723988
pos	14.51	1519.03	CL 76:10	0	1203.04	0	0.00735515
pos	16.53	700.528	PE 34:3e	9611.45	5794.21	1.6588	0.00753212
pos	16.24	856.583	PC 40:6	14174.3	7165.18	1.97822	0.00755513
pos	14.97	742.55	PC 33:3	27962.1	9783.38	2.85813	0.0078775
neg	13.18	777.493	OxPG 34:2+2O	21290.5	1929.19	11.036	0.00794356
pos	18.22	1002.77	HBMP 50:2	1091.4	2613.96	0.417526	0.00822298
neg	17.3	788.548	PE 41:7e	79915	32036.6	2.49449	0.00824014
pos	15.31	880.592	PI 36:2	12112.4	6030.85	2.0084	0.00835731
neg	16.45	788.526	PE 40:7	22648.5	4563.46	4.96301	0.00853301
pos	17.34	676.528	PE 32:1e	580.9	1732.96	0.335206	0.00864902
neg	17.27	775.571	MGDG 32:0	1260.89	317.988	3.9652	0.00911882
pos	15.14	842.59	PG 40:5	1066.82	1986.27	0.537098	0.00929463
neg	18.14	727.552	PE-Cer d38:3	12198.2	6149.24	1.98369	0.00932073
neg	0.9	185.155	FA 11:0	4561.95	2443.86	1.8667	0.00962437
pos	1.64	468.308	LPC 14:0	252.455	863.302	0.292429	0.00972445
neg	20.15	708.653	Cer-AP t44:1	78319.5	117757	0.665095	0.00985792
pos	18.7	870.696	PC 42:2	429.563	1102.61	0.389587	0.0100348
pos	21.55	958.882	TAG 58:3	20089.9	1819.1	11.0439	0.0105666
neg	16.27	759.518	PG 35:2	6552.44	3422.06	1.91477	0.0107835
pos	16.45	658.542	DAG 38:6	8889.1	5639.87	1.57612	0.0108642
neg	15.59	760.494	PE 38:7	4503.62	2082.84	2.16225	0.0109204
neg	0.76	841.505	PG 42:10	48876.8	25547.6	1.91317	0.0110834
neg	19.04	939.682	PEtOH 52:8	10182.8	5978.64	1.7032	0.0117141
neg	14.74	691.504	SM d30:1	7022.98	4355.75	1.61235	0.012063
pos	18.63	812.654	PC 39:3e	45962.7	78461.5	0.5858	0.01212
neg	17.38	736.53	PE 37:5e	6732.43	2708.07	2.48607	0.0121729
pos	3.4	454.292	LPE 16:0	486.751	1456.7	0.334147	0.0124632
neg	17.81	742.541	PE 36:2	60726.5	23787.4	2.55289	0.0136323
neg	16.38	835.534	PI 34:1	33870	20558.7	1.64748	0.0138061
neg	14.29	848.57	PC 39:7e	11921.3	2257.76	5.28015	0.0139122
neg	18.39	855.663	SM d42:3	18719.8	10009.2	1.87026	0.0139198
neg	20.03	720.653	Cer-NS d44:2	2610.86	1656.05	1.57657	0.0143781
pos	14.05	702.507	PC 30:2	151.721	765.694	0.198148	0.0149135
pos	15.6	786.504	PE 38:6	14271.1	9068.28	1.57374	0.0158585
pos	18.08	816.649	PC 38:1	1534.9	2841.1	0.540247	0.0162486
pos	14.63	608.467	LPC 24:0-SN1	864.184	1943.95	0.444551	0.0163614
neg	19.63	620.6	Cer-NS d40:1	4827.48	2482.92	1.94428	0.0169408
pos	15.53	606.51	DAG 34:4	0	650.652	0	0.0171161
pos	20.25	735.55	SM d37:6	6343.11	2333.14	2.7187	0.0173252
neg	17.99	550.52	Cer-NS d35:1	36344.8	22750.2	1.59756	0.0173461
neg	16.47	797.556	MGDG 34:3	2165.04	443.015	4.88706	0.0180634
neg	20.16	648.631	Cer-NS d42:1	13341.6	8676.9	1.5376	0.0185039
pos	20.28	768.708	TAG 44:0	9972.44	5653.89	1.76382	0.0191565
neg	2.1	267.233	FA 17:1	2404.76	1381.04	1.74127	0.0200312
pos	3.4	518.322	LPC 16:0	1241.41	2144.36	0.578918	0.0213236
neg	0.72	407.281	alpha-Muricholic acid	2076.81	367.501	5.65117	0.0214966
neg	17.57	766.539	PE 38:4	101903	30011.5	3.39546	0.022073
neg	0.89	311.222	FAHFA 18:1	7380.01	2779.72	2.65495	0.0222975
pos	21.35	684.665	CE 19:0	10083.9	4661.76	2.1631	0.0232114
neg	19.76	605.624	FA 41:0	726.62	367.989	1.97457	0.0241125
neg	18.99	772.588	PE 38:1	3926.31	2186.4	1.79579	0.0247796
pos	16.53	768.554	PE 38:4	49313.8	19245.3	2.56238	0.0253781
neg	16.85	772.532	PE 40:8e	16780.7	5408.93	3.10241	0.0266139
neg	19.48	646.615	Cer-NS d42:2	14042.7	9086.67	1.54542	0.0269137
neg	18.29	832.608	PC 36:1	40572.4	21042	1.92816	0.0277215
neg	18.04	700.53	PE 34:2e	78709	41911.8	1.87797	0.0278014
neg	16.45	774.55	PC 33:2e	7875.27	2810.93	2.80166	0.0294563
pos	2.42	504.308	LPC 15:0	904.856	2200.97	0.411117	0.0310391
neg	19.8	859.691	SM d42:1	48711.6	31366.6	1.55298	0.0313368
neg	17.7	774.548	PE 40:7e	45540.4	15802.6	2.88183	0.0314928
pos	4.64	558.319	PE 21:1	155.267	973.884	0.159431	0.0327418
pos	20.3	950.817	TAG 58:7	577.268	2217.59	0.260313	0.0341096
pos	17.72	1354.88	CL 64:8	1392.73	2758.2	0.504941	0.0342466
pos	12.29	860.542	BMP 42:10	4254.74	8478.09	0.501852	0.0353918
neg	18.1	726.545	PE 36:3e	22818.2	10836	2.10577	0.0361595
neg	16.27	759.536	MGDG 31:1	1217.68	348.479	3.49426	0.0368322
neg	15.7	437.437	FA 29:0	683.098	358.235	1.90684	0.0371754
neg	17.62	762.584	PC 32:1e	1507.4	167.975	8.97398	0.0372175
pos	13.21	790.56	BMP 36:3	23866.5	7142.14	3.34165	0.0383483
neg	3.43	297.28	FA 19:0	726.753	421.979	1.72225	0.0420361
neg	19.63	666.605	Cer-NS d40:1	22656	13721	1.65118	0.0433494
pos	18.06	748.623	PC 34:0e	1826.81	2763.36	0.661082	0.0434643
pos	18.72	762.661	TAG 44:3	0	635.309	0	0.0469801
pos	21.08	916.832	TAG 55:3	10783.5	2603.43	4.14204	0.0490592
pos	11.45	858.529	BMP 42:11	727.43	1771.53	0.410622	0.049204
