## Supplemental Table 3 for "RNA sequencing and lipidomic analysis of alveolar macrophages from normal and CD44 deficient mice"

### Sheet: Sheet1
Ionization	Rt(min)	Mz	Metabolite name	mean_KO	mean_WT	FD_KO vs WT	p-value
positive	0.72	258.11	LPE 3:0e	1109.88	442.875	2.50607	0.00548652
positive	19.54	664.658	Cer-NS d43:1	806	420.875	1.91506	0.0493393
positive	17.19	686.573	DAG 40:6	1881.5	993.875	1.8931	0.0273821
positive	18.06	748.623	PC 34:0e	4868.62	2584.12	1.88405	0.0205763
positive	15.16	716.523	PC 31:2	5503	2934	1.8756	0.000828349
positive	17.23	772.621	PC 36:2e	1921.5	1030.5	1.86463	0.00394292
negative	2.05	507.274	LPG 18:2	29566.5	15861.8	1.86401	0.00139788
positive	18.7	870.696	PC 42:2	1882.88	1022	1.84234	0.0313359
positive	18	868.681	PC 42:3	848.75	468.25	1.8126	0.0387681
positive	17.96	646.614	Cer-NS d42:3	3688.12	2036	1.81146	0.0407757
positive	18.33	918.699	PC 46:6	980.375	546.25	1.79474	0.0258612
positive	3.39	496.339	LPC 16:0	102577	57589.9	1.78116	0.0290189
negative	2.75	483.274	LPG 16:0	9839.88	5530.5	1.7792	0.0191096
positive	1.64	468.308	LPC 14:0	6804.38	3827.75	1.77764	0.047355
positive	4.37	482.36	LPC 16:0e	697.125	392.625	1.77555	0.0338925
positive	11.95	884.544	BMP 44:12	9461.12	5330.12	1.77503	0.0402562
positive	18.74	622.615	Cer-NS d40:1	4701.25	2686.38	1.75003	0.0349636
positive	15.56	744.553	PC 33:2	38988.8	22444.2	1.73714	0.000257332
positive	17.42	814.633	PC 38:2	5841.75	3369.25	1.73384	0.0421434
positive	2.17	542.322	LPC 20:5	1235.88	713.625	1.73183	0.0275341
positive	2.19	520.34	LPC 18:2	26155.2	15266.2	1.71327	0.0262783
positive	18.1	842.664	PC 40:2	1736.38	1015.88	1.70924	0.0496039
positive	10.8	552.404	LPC 20:0-SN1	879.875	516.125	1.70477	0.0330391
positive	16.34	742.574	PC 34:3e	7114.5	4194.12	1.6963	0.00925081
positive	21.62	810.79	TAG 48:0e	1287.88	771.75	1.66877	0.014539
positive	2.18	478.293	LPE 18:2	743.75	450.375	1.6514	0.0232404
positive	12.32	886.56	BMP 44:11	1808	1101	1.64214	0.0245281
positive	2.12	502.292	LPE 20:4	1135.88	691.875	1.64173	0.0287625
positive	12.29	860.542	BMP 42:10	2176.12	1330.75	1.63526	0.0253439
positive	17.37	840.649	PC 40:3	1348.12	824.875	1.63434	0.025213
negative	2.04	531.277	LPG 20:4	3476.12	2129.5	1.63237	0.0207483
positive	18.06	620.599	Cer-NS d40:2	808.125	499.5	1.61787	0.023266
positive	12.22	810.527	BMP 38:7	1456.5	900.75	1.61699	0.0121256
positive	19.29	650.645	Cer-NS d42:1	21902.1	13596.4	1.61088	0.0272044
negative	1.98	555.277	LPG 22:6	10312.4	6488.75	1.58927	0.00586109
positive	11.45	858.529	BMP 42:11	1181.38	743.875	1.58814	0.0421172
positive	16.48	744.591	PC 34:2e	11185.6	7065.5	1.58313	0.00257856
positive	2.03	568.338	LPC 22:6	10159.1	6433.62	1.57907	0.0167368
positive	13.37	788.544	BMP 36:4	9180.38	5835.12	1.5733	0.0396347
positive	16.93	796.62	PC 38:4e	3218.25	2053.62	1.56711	0.0172453
positive	1.66	518.322	LPC 18:3	1022.5	655.375	1.56018	0.0185255
negative	3.31	509.291	LPG 18:1	14245.9	9188.12	1.55047	0.0414588
positive	18.61	648.63	Cer-NS d42:2	17917.2	11557.6	1.55025	0.0492432
positive	17.29	720.591	PC 32:0e	192421	124716	1.54287	0.0195295
negative	0.89	171.14	FA 10:0	2500.75	1621.75	1.54201	0.0364416
positive	2.32	570.354	LPC 22:5-SN1	899.25	590.375	1.52318	0.0294362
negative	0.9	185.155	FA 11:0	1890	1242.62	1.52097	0.0357032
positive	17.26	728.561	PE 36:3e	3306.5	2179.62	1.517	0.0461215
negative	14.74	691.504	SM d30:1	567	870.5	0.65135	0.0175779
negative	16.38	835.534	PI 34:1	1098.25	1736.88	0.632314	0.0142902
negative	18.5	718.539	PE 34:0	1028.25	1686.75	0.609604	0.0137783
positive	15.42	836.545	PS 40:6	223.375	920.25	0.242733	0.00346666
